# Single cell RNA-sequencing of feline peripheral immune cells with V(D)J repertoire and cross species analysis of T lymphocytes

**DOI:** 10.1101/2024.05.21.595010

**Authors:** Raneesh Ramarapu, Judit M. Wulcan, Haiyang Chang, Peter F. Moore, William Vernau, Stefan M. Keller

**Affiliations:** Department of Surgical and Radiological Sciences, School of Veterinary Medicine, University of California Davis, Davis, CA, USA; Department of Anatomy, Physiology and Cell Biology, School of Veterinary Medicine, University of California Davis, Davis, CA, USA; Department of Pathology, Microbiology and Immunology, School of Veterinary Medicine, University of California, Davis, CA, United States; Department of Mathematics and Statistics, University of Guelph, Guelph, ON, Canada

**Keywords:** feline, T cells, single cell RNA-sequencing (scRNA-seq), T-cell receptor repertoire, cross species analysis, myeloid cells, V(D)J

## Abstract

**Introduction:** The domestic cat (Felis catus) is a valued companion animal and a model for virally induced cancers and immunodeficiencies. However, species-specific limitations such as a scarcity of immune cell markers constrain our ability to resolve immune cell subsets at sufficient detail. The goal of this study was to characterize circulating feline T cells and other leukocytes based on their transcriptomic landscape and T-cell receptor repertoire using single cell RNA-sequencing.

**Methods:** Peripheral blood from 4 healthy cats was enriched for T cells by flow cytometry cell sorting using a mouse anti-feline CD5 monoclonal antibody. Libraries for whole transcriptome, alpha/beta T cell receptor transcripts and gamma/delta T cell receptor transcripts were constructed using the 10x Genomics Chromium Next GEM Single Cell 5’ reagent kit and the Chromium Single Cell V(D)J Enrichment Kit with custom reverse primers for the feline orthologs.

**Results:** Unsupervised clustering of whole transcriptome data revealed 7 major cell populations - T cells, neutrophils, monocytic cells, B cells, plasmacytoid dendritic cells, mast cells and platelets. Sub cluster analysis of T cells resolved naive (CD4+ and CD8+), CD4+ effector T cells, CD8+ cytotoxic T cells and gamma/delta T cells. Cross species analysis revealed a high conservation of T cell subsets along an effector gradient with equitable representation of veterinary species (horse, dog, pig) and humans with the cat. Our V(D)J repertoire analysis demonstrated a skewed T-cell receptor alpha gene usage and a restricted T-cell receptor gamma junctional length in CD8+ cytotoxic T cells compared to other alpha/beta T cell subsets. Among myeloid cells, we resolved three clusters of classical monocytes with polarization into pro- and anti-inflammatory phenotypes in addition to a cluster of conventional dendritic cells. Lastly, our neutrophil sub clustering revealed a larger mature neutrophil cluster and a smaller exhausted/activated cluster.

**Discussion:** Our study is the first to characterize subsets of circulating T cells utilizing an integrative approach of single cell RNA-sequencing, V(D)J repertoire analysis and cross species analysis. In addition, we characterize the transcriptome of several myeloid cell subsets and demonstrate immune cell relatedness across different species.
