## Supplementary File 6 for "Single cell RNA-sequencing of feline peripheral immune cells with V(D)J repertoire and cross species analysis of T lymphocytes"

### Sheet: Sheet1
	p_val	avg_log2FC	pct.1	pct.2	p_val_adj	cluster	gene
LEF1	0	1.56084	0.642	0.336	0	0	LEF1
S100A11	0	-1.21342	0.309	0.536	0	0	S100A11
SELL	0	0.817991	0.661	0.442	0	0	SELL
SH3BGRL3	0	-0.937949	0.44	0.651	0	0	SH3BGRL3
TCF7	0	0.895073	0.567	0.367	0	0	TCF7
VIM	0	-1.17291	0.514	0.703	0	0	VIM
EMP3	0	-0.73604	0.48	0.662	0	0	EMP3
EPB41	0	0.841723	0.58	0.404	0	0	EPB41
GAPDH	0	-0.634288	0.584	0.755	0	0	GAPDH
ARPC3	0	-0.623206	0.461	0.62	0	0	ARPC3
ACTG1	0	-1.03725	0.656	0.814	0	0	ACTG1
ARPC2	0	-0.600273	0.586	0.739	0	0	ARPC2
CORO1A	0	-0.523027	0.61	0.749	0	0	CORO1A
PFN1	0	-0.677514	0.8	0.9	0	0	PFN1
ACTB	0	-0.569993	0.885	0.947	0	0	ACTB
SRGN	5.92528e-205	-0.655925	0.406	0.534	5.28653e-201	0	SRGN
COX5B	7.90479e-204	-0.500582	0.39	0.527	7.05265e-200	0	COX5B
SF3B1	8.3604e-181	0.520899	0.5	0.389	7.45915e-177	0	SF3B1
MBNL1	2.26213e-170	0.573068	0.541	0.434	2.01827e-166	0	MBNL1
ARHGAP15	3.38322e-165	0.746378	0.541	0.448	3.01851e-161	0	ARHGAP15
LTB	0	0.9392	0.886	0.71	0	1	LTB
IL7R	0	0.766696	0.563	0.399	0	1	IL7R
S100A11.1	1.83172e-299	0.526635	0.631	0.48	1.63426e-295	1	S100A11
SRGN.1	8.44185e-144	0.682713	0.591	0.501	7.53182e-140	1	SRGN
SELL.1	0	0.934506	0.73	0.442	0	2	SELL
CCR7	0	1.19612	0.502	0.231	0	2	CCR7
LEF1.1	0	0.694082	0.588	0.356	0	2	LEF1
S100A11.2	0	-1.15918	0.309	0.527	0	2	S100A11
TCF7.1	0	0.717215	0.583	0.373	0	2	TCF7
SH3BGRL3.1	0	-0.82555	0.491	0.636	0	2	SH3BGRL3
VIM.1	0	-1.01602	0.568	0.688	0	2	VIM
ACTG1.1	0	-0.829799	0.718	0.799	0	2	ACTG1
RPL5	0	0.527654	0.989	0.936	0	2	RPL5
ACTB.1	0	-0.69835	0.902	0.943	0	2	ACTB
RPS5	0	0.503322	1	0.979	0	2	RPS5
RPS3A	0	0.537355	1	0.996	0	2	RPS3A
ARPC2.1	6.84365e-247	-0.584285	0.62	0.729	6.10591e-243	2	ARPC2
EMP3.1	1.23964e-235	-0.632607	0.527	0.648	1.10601e-231	2	EMP3
LCP1	3.78767e-218	-0.609759	0.514	0.636	3.37936e-214	2	LCP1
PFN1.1	3.42687e-183	-0.545466	0.852	0.89	3.05745e-179	2	PFN1
SRGN.2	1.38597e-113	-0.560054	0.428	0.526	1.23657e-109	2	SRGN
SELL.2	0	0.8418	0.735	0.449	0	3	SELL
EEF1D	0	0.837777	0.908	0.727	0	3	EEF1D
SH3BGRL3.2	0	-1.00199	0.467	0.634	0	3	SH3BGRL3
RPS8	0	0.736321	0.912	0.818	0	3	RPS8
RPS27A	0	0.684899	0.912	0.819	0	3	RPS27A
RPL10A	0	0.596268	0.948	0.857	0	3	RPL10A
RPS15A	0	0.80058	0.912	0.824	0	3	RPS15A
RPL5.1	0	0.871034	0.998	0.937	0	3	RPL5
RPS21	0	0.704539	0.995	0.941	0	3	RPS21
RPS23	0	0.788293	0.769	0.716	0	3	RPS23
PTPRC	0	-0.562784	0.886	0.926	0	3	PTPRC
RPL22	0	0.712172	0.998	0.965	0	3	RPL22
RPL3	0	0.518454	0.997	0.965	0	3	RPL3
RPL27	0	0.674179	0.997	0.967	0	3	RPL27
RPS5.1	0	0.777707	1	0.98	0	3	RPS5
RPS18	0	0.542824	1	0.987	0	3	RPS18
RPS6	0	0.552547	0.997	0.985	0	3	RPS6
RPL35	0	0.596678	1	0.989	0	3	RPL35
RPL9	0	0.602309	1	0.993	0	3	RPL9
RPS12	0	0.662746	1	0.993	0	3	RPS12
RPS11	0	0.518126	1	0.994	0	3	RPS11
RPS3A.1	0	0.688896	1	0.996	0	3	RPS3A
RPS26	0	0.729573	0.973	0.972	0	3	RPS26
NOP53	1.41159e-297	0.59035	0.759	0.585	1.25942e-293	3	NOP53
NPM1	1.04048e-296	0.51959	0.838	0.683	9.28313e-293	3	NPM1
EIF4B	2.92888e-294	0.622175	0.664	0.477	2.61314e-290	3	EIF4B
SSR4	3.44831e-280	0.508535	0.801	0.653	3.07658e-276	3	SSR4
ACTB.2	6.88089e-266	-0.657468	0.905	0.941	6.13913e-262	3	ACTB
ARPC2.2	1.31384e-264	-0.730929	0.622	0.725	1.17221e-260	3	ARPC2
RPL34	2.99424e-228	0.596797	0.766	0.709	2.67146e-224	3	RPL34
SRGN.3	9.38504e-222	-1.0761	0.382	0.527	8.37333e-218	3	SRGN
S100A11.3	4.01973e-214	-0.865228	0.36	0.516	3.58641e-210	3	S100A11
ARHGDIB	1.57969e-213	-0.6322	0.738	0.797	1.4094e-209	3	ARHGDIB
TCF7.2	3.69098e-211	0.524947	0.561	0.381	3.2931e-207	3	TCF7
LCP1.1	1.48899e-205	-0.681863	0.507	0.634	1.32847e-201	3	LCP1
EMP3.2	1.60897e-163	-0.615686	0.54	0.643	1.43552e-159	3	EMP3
EZR	2.54161e-125	-0.558544	0.47	0.579	2.26763e-121	3	EZR
UBB	1.33627e-104	-0.510723	0.699	0.76	1.19222e-100	3	UBB
ACTG1.2	2.90232e-99	-0.609225	0.771	0.792	2.58945e-95	3	ACTG1
CD2	1.54335e-85	-0.528701	0.423	0.512	1.37698e-81	3	CD2
VIM.2	6.5872e-65	-0.616179	0.652	0.677	5.8771e-61	3	VIM
ACTG1.3	0	0.688727	0.897	0.78	0	4	ACTG1
PFN1.2	0	0.590782	0.94	0.88	0	4	PFN1
RPS21.1	0	-0.513839	0.904	0.95	0	4	RPS21
ACTB.3	0	0.681902	0.97	0.935	0	4	ACTB
RPL5.2	0	-0.552877	0.91	0.945	0	4	RPL5
RPL9.1	0	-0.520493	0.984	0.994	0	4	RPL9
RPS3A.2	0	-0.545714	0.99	0.997	0	4	RPS3A
RPL3.1	1.68615e-240	-0.506063	0.941	0.97	1.50438e-236	4	RPL3
COTL1	9.85554e-214	0.673005	0.565	0.4	8.79312e-210	4	COTL1
RPS23.1	7.47046e-183	-0.61788	0.703	0.723	6.66515e-179	4	RPS23
RPL34.1	3.28181e-157	-0.673747	0.69	0.717	2.92803e-153	4	RPL34
CD44	4.48991e-132	0.533859	0.552	0.428	4.0059e-128	4	CD44
KLRB1	0	4.11758	0.708	0.082	0	5	KLRB1
CCL5	0	1.7887	0.741	0.246	0	5	CCL5
KLRK1	0	2.53507	0.588	0.12	0	5	KLRK1
CTSW	0	2.0559	0.728	0.3	0	5	CTSW
LTB.1	0	-0.985962	0.415	0.757	0	5	LTB
CD3E	0	-0.922229	0.649	0.834	0	5	CD3E
RPS15A.1	0	-0.672739	0.683	0.842	0	5	RPS15A
RPS8.1	0	-0.743759	0.677	0.836	0	5	RPS8
RPS27A.1	0	-0.647336	0.679	0.837	0	5	RPS27A
RPL27.1	0	-0.508368	0.943	0.971	0	5	RPL27
RPS5.2	0	-0.589476	0.971	0.982	0	5	RPS5
RPS26.1	0	-0.519043	0.967	0.972	0	5	RPS26
RPL5.3	4.61318e-304	-0.558237	0.899	0.945	4.11588e-300	5	RPL5
RPL35.1	1.21766e-302	-0.504799	0.983	0.991	1.0864e-298	5	RPL35
RPS21.2	1.8885e-269	-0.510734	0.889	0.949	1.68492e-265	5	RPS21
HCST	2.97041e-239	0.999634	0.544	0.374	2.6502e-235	5	HCST
SH3BGRL3.3	3.59623e-239	0.530484	0.825	0.606	3.20855e-235	5	SH3BGRL3
RAP1B	2.41626e-188	0.807408	0.579	0.426	2.15579e-184	5	RAP1B
FTH1	4.40151e-170	-0.63184	0.373	0.572	3.92703e-166	5	FTH1
LY6E	3.1407e-169	-0.827968	0.379	0.55	2.80213e-165	5	LY6E
RPL10A.1	3.53008e-159	-0.506121	0.761	0.872	3.14954e-155	5	RPL10A
CD3D	1.8145e-131	-0.557662	0.544	0.669	1.6189e-127	5	CD3D
TRAT1	2.62452e-73	0.528183	0.534	0.437	2.34159e-69	5	TRAT1
RAC2	2.86831e-66	0.52004	0.702	0.695	2.55911e-62	5	RAC2
GZMK	0	5.17631	0.88	0.064	0	6	GZMK
CCL5.1	0	0.652322	0.643	0.254	0	6	CCL5
CTSW.1	0	0.927309	0.555	0.313	0	6	CTSW
RPS26.2	0	-0.502729	0.961	0.973	0	6	RPS26
LGALS1	6.70955e-231	1.02837	0.536	0.345	5.98626e-227	6	LGALS1
CYBA	3.54616e-223	0.841616	0.54	0.351	3.16389e-219	6	CYBA
SH3BGRL3.4	2.97853e-196	0.505019	0.8	0.608	2.65744e-192	6	SH3BGRL3
CLIC1	5.82149e-193	0.749695	0.546	0.365	5.19394e-189	6	CLIC1
EEF2	4.78646e-165	-0.768345	0.478	0.614	4.27048e-161	6	EEF2
COTL1.1	1.62871e-133	0.819144	0.533	0.407	1.45314e-129	6	COTL1
CD2.1	6.60281e-128	0.606947	0.624	0.497	5.89103e-124	6	CD2
SUB1	9.75268e-74	0.597968	0.561	0.478	8.70134e-70	6	SUB1
CD3E.1	2.44731e-39	-0.508537	0.837	0.821	2.18349e-35	6	CD3E
CXCR4	0	1.7746	0.83	0.431	0	7	CXCR4
JUNB	0	2.02168	0.642	0.308	0	7	JUNB
CD69	0	1.35584	0.646	0.361	0	7	CD69
EIF1	0	0.653856	0.946	0.898	0	7	EIF1
TSC22D3	6.09259e-282	1.05982	0.605	0.412	5.43581e-278	7	TSC22D3
BTG1	8.1436e-244	0.685114	0.817	0.708	7.26572e-240	7	BTG1
FTH1.1	1.89606e-188	0.672786	0.704	0.551	1.69166e-184	7	FTH1
ZFP36L2	2.89724e-181	1.12922	0.557	0.411	2.58492e-177	7	ZFP36L2
TXNIP	1.10553e-170	0.768114	0.688	0.527	9.86352e-167	7	TXNIP
SARAF	8.14816e-118	0.565052	0.606	0.479	7.26979e-114	7	SARAF
ARPC2.3	2.4123e-115	-0.548095	0.625	0.722	2.15225e-111	7	ARPC2
TRA2B	1.4487e-111	0.617546	0.53	0.404	1.29253e-107	7	TRA2B
SH3BGRL3.5	2.41616e-102	-0.575166	0.503	0.627	2.15569e-98	7	SH3BGRL3
TCF7.3	1.6701e-92	0.561062	0.512	0.389	1.49006e-88	7	TCF7
ACTG1.4	1.24557e-91	-0.647424	0.75	0.793	1.11129e-87	7	ACTG1
VIM.3	2.90602e-30	-0.506474	0.646	0.676	2.59275e-26	7	VIM
ACTG1.5	0	0.573745	0.954	0.78	0	8	ACTG1
ACTB.4	0	0.500563	0.989	0.935	0	8	ACTB
S100A11.4	6.11694e-116	-0.794531	0.374	0.51	5.45753e-112	8	S100A11
CNN2	2.1267e-113	0.63782	0.505	0.375	1.89744e-109	8	CNN2
SRGN.4	1.79706e-84	-0.73058	0.41	0.521	1.60334e-80	8	SRGN
SH3BGRL3.6	5.58476e-84	-0.522059	0.514	0.626	4.98272e-80	8	SH3BGRL3
VIM.4	1.5075e-25	-0.527371	0.665	0.675	1.34499e-21	8	VIM
CCL5.2	0	2.61814	0.996	0.236	0	9	CCL5
CTSW.2	0	1.55507	0.701	0.305	0	9	CTSW
KLRK1.1	0	2.11432	0.519	0.128	0	9	KLRK1
LTB.2	0	-1.15206	0.435	0.753	0	9	LTB
SH3BGRL3.7	0	0.792901	0.878	0.604	0	9	SH3BGRL3
RPL5.4	0	-0.667397	0.869	0.946	0	9	RPL5
RPL22.1	0	-0.548468	0.927	0.97	0	9	RPL22
RPS26.3	0	-0.588838	0.954	0.973	0	9	RPS26
RPS5.3	0	-0.582914	0.967	0.982	0	9	RPS5
RPS3A.3	1.29202e-302	-0.500775	0.993	0.996	1.15274e-298	9	RPS3A
RPS8.2	7.81007e-277	-0.687496	0.732	0.832	6.96815e-273	9	RPS8
ARPC2.4	2.51994e-263	0.644979	0.832	0.71	2.24829e-259	9	ARPC2
ITGB2	1.70414e-257	0.993135	0.526	0.32	1.52044e-253	9	ITGB2
RPL35.2	1.47286e-254	-0.50552	0.983	0.991	1.31408e-250	9	RPL35
HCST.1	7.33467e-246	1.02615	0.561	0.375	6.54399e-242	9	HCST
RPS15A.2	8.71983e-229	-0.548395	0.736	0.837	7.77983e-225	9	RPS15A
LGALS1.1	5.23401e-226	1.01275	0.539	0.346	4.66978e-222	9	LGALS1
ARHGDIB.1	4.41383e-165	0.517743	0.857	0.788	3.93802e-161	9	ARHGDIB
RAP1B.1	6.88291e-140	0.693172	0.57	0.428	6.14093e-136	9	RAP1B
CD3E.2	4.61634e-136	-0.797631	0.776	0.825	4.11869e-132	9	CD3E
NME2	2.83578e-132	-0.661491	0.452	0.604	2.53008e-128	9	NME2
MSN	1.55577e-122	0.657142	0.506	0.362	1.38806e-118	9	MSN
LY6E.1	2.27372e-115	-0.646412	0.394	0.548	2.02862e-111	9	LY6E
EIF4B.1	1.02233e-87	-0.557372	0.365	0.501	9.12126e-84	9	EIF4B
RAC2.1	1.83186e-83	0.521699	0.741	0.693	1.63438e-79	9	RAC2
LGALS1.2	0	2.18119	0.907	0.325	0	10	LGALS1
ITGB1	0	1.96375	0.717	0.263	0	10	ITGB1
ANXA2	0	1.70964	0.677	0.269	0	10	ANXA2
ANXA1	0	1.61239	0.67	0.279	0	10	ANXA1
S100A11.5	0	1.51387	0.862	0.482	0	10	S100A11
CLIC1.1	0	1.01829	0.66	0.359	0	10	CLIC1
VIM.5	0	1.92674	0.947	0.659	0	10	VIM
EMP3.3	0	1.00487	0.887	0.62	0	10	EMP3
CAPG	0	1.22954	0.517	0.261	0	10	CAPG
RPS3A.4	0	-0.537157	0.996	0.996	0	10	RPS3A
KLF6	1.37184e-288	0.955414	0.53	0.298	1.22396e-284	10	KLF6
SRGN.5	2.39431e-278	0.996951	0.709	0.504	2.13621e-274	10	SRGN
GAPDH.1	2.14788e-262	0.640679	0.89	0.72	1.91634e-258	10	GAPDH
TSPO	1.46268e-243	0.927197	0.514	0.306	1.305e-239	10	TSPO
RPL5.5	1.92136e-229	-0.540479	0.924	0.943	1.71424e-225	10	RPL5
SELENOW	5.01412e-177	0.734247	0.571	0.397	4.4736e-173	10	SELENOW
CYBA.1	1.28484e-174	0.720358	0.542	0.352	1.14634e-170	10	CYBA
SH3BGRL3.8	1.31997e-174	0.680948	0.712	0.614	1.17767e-170	10	SH3BGRL3
CD44.1	3.19378e-160	0.667891	0.602	0.429	2.84949e-156	10	CD44
KRTCAP2	1.3212e-140	0.769803	0.534	0.391	1.17878e-136	10	KRTCAP2
EEF1D.1	4.0503e-127	-0.578265	0.664	0.748	3.61368e-123	10	EEF1D
LTB.3	9.43174e-116	0.587116	0.805	0.732	8.415e-112	10	LTB
RABAC1	5.71155e-112	0.628031	0.507	0.365	5.09585e-108	10	RABAC1
IL7R.1	2.58122e-108	0.71377	0.55	0.416	2.30296e-104	10	IL7R
SUB1.1	1.17585e-80	0.542097	0.589	0.477	1.0491e-76	10	SUB1
CCL5.3	0	3.54764	1	0.252	0	11	CCL5
KLRK1.2	0	2.49667	0.649	0.132	0	11	KLRK1
CTSW.3	0	1.72889	0.736	0.313	0	11	CTSW
LTB.4	0	-2.02616	0.337	0.75	0	11	LTB
PRF1	0	2.35056	0.534	0.127	0	11	PRF1
CD8A	0	1.52136	0.54	0.2	0	11	CD8A
RPL5.6	0	-1.15088	0.822	0.946	0	11	RPL5
RPS15A.3	0	-1.04212	0.743	0.835	0	11	RPS15A
RPS8.3	0	-1.15987	0.74	0.829	0	11	RPS8
RPS27A.2	0	-0.98249	0.745	0.83	0	11	RPS27A
RPL22.2	0	-0.880303	0.891	0.97	0	11	RPL22
RPL27.2	0	-0.697038	0.948	0.97	0	11	RPL27
RPS5.4	0	-0.789819	0.971	0.982	0	11	RPS5
RPL9.2	0	-0.790297	0.986	0.994	0	11	RPL9
RPS3A.5	0	-0.908233	0.99	0.996	0	11	RPS3A
RPL35.3	0	-0.789775	0.988	0.99	0	11	RPL35
RPS21.3	2.74775e-299	-0.801248	0.877	0.948	2.45154e-295	11	RPS21
RPS26.4	2.54606e-272	-0.593225	0.96	0.972	2.27159e-268	11	RPS26
ITGB2.1	1.70681e-271	1.18752	0.579	0.323	1.52282e-267	11	ITGB2
RPS12.1	9.18042e-243	-0.677453	0.998	0.994	8.19077e-239	11	RPS12
RPS18.1	3.43066e-231	-0.80222	0.986	0.988	3.06084e-227	11	RPS18
LGALS1.3	1.80287e-223	1.24726	0.585	0.348	1.60852e-219	11	LGALS1
RPL10A.2	1.40101e-209	-0.849057	0.742	0.87	1.24998e-205	11	RPL10A
SH3BGRL3.9	4.37945e-195	0.689712	0.829	0.612	3.90735e-191	11	SH3BGRL3
ARPC2.5	1.63583e-192	0.621981	0.859	0.711	1.45949e-188	11	ARPC2
RPS6.1	3.40246e-178	-0.672972	0.984	0.986	3.03567e-174	11	RPS6
EEF1D.2	7.53577e-166	-0.811713	0.588	0.749	6.72341e-162	11	EEF1D
RACK1	8.36913e-151	-0.617545	0.87	0.917	7.46694e-147	11	RACK1
LAPTM5	2.6077e-148	0.532693	0.919	0.856	2.32659e-144	11	LAPTM5
ARHGDIB.2	3.01794e-127	0.566695	0.843	0.79	2.6926e-123	11	ARHGDIB
ARPC3.1	1.71913e-125	0.6188	0.731	0.592	1.53381e-121	11	ARPC3
PABPC1	4.01469e-122	-0.709498	0.568	0.718	3.58191e-118	11	PABPC1
RAP1B.2	9.36283e-120	0.762497	0.596	0.43	8.35352e-116	11	RAP1B
DDX5	6.7315e-111	-0.502585	0.71	0.827	6.00584e-107	11	DDX5
RAC2.2	1.21574e-110	0.693107	0.74	0.694	1.08469e-106	11	RAC2
RPL34.2	2.78905e-101	-0.939122	0.638	0.717	2.48839e-97	11	RPL34
RPL3.2	4.0302e-100	-0.619303	0.956	0.968	3.59574e-96	11	RPL3
TXNIP.1	2.26505e-93	-0.764794	0.362	0.543	2.02088e-89	11	TXNIP
LCP1.2	5.57111e-92	0.547594	0.742	0.618	4.97054e-88	11	LCP1
LSP1	2.11823e-86	0.532934	0.719	0.59	1.88988e-82	11	LSP1
MSN.1	1.02482e-85	0.671159	0.518	0.364	9.14344e-82	11	MSN
RPL13A	7.07006e-84	-0.505161	0.773	0.846	6.3079e-80	11	RPL13A
APBB1IP	5.22031e-81	0.666319	0.507	0.361	4.65756e-77	11	APBB1IP
NPM1.1	1.74546e-80	-0.572514	0.566	0.701	1.5573e-76	11	NPM1
EIF1.1	4.40548e-80	-0.517206	0.871	0.902	3.93057e-76	11	EIF1
EZR.1	5.34707e-72	0.56114	0.678	0.566	4.77066e-68	11	EZR
RPS23.2	2.62041e-68	-0.604787	0.645	0.724	2.33793e-64	11	RPS23
LCK	2.3283e-67	0.57529	0.586	0.468	2.07731e-63	11	LCK
BIN2	7.44492e-67	0.579313	0.517	0.382	6.64236e-63	11	BIN2
HSPA8	2.08728e-65	-0.51076	0.588	0.698	1.86227e-61	11	HSPA8
FTH1.2	2.45877e-63	-0.578214	0.429	0.565	2.19371e-59	11	FTH1
HCST.2	4.49882e-58	0.599675	0.505	0.38	4.01385e-54	11	HCST
EIF3E	2.13207e-46	-0.562119	0.447	0.554	1.90223e-42	11	EIF3E
NAP1L1	2.1958e-41	-0.530472	0.401	0.507	1.95909e-37	11	NAP1L1
ACTG1.6	3.39065e-33	0.630165	0.765	0.791	3.02513e-29	11	ACTG1
STMN1	0	2.69431	0.795	0.364	0	12	STMN1
ANXA2.1	0	1.76176	0.703	0.279	0	12	ANXA2
RRM2	0	1.44219	0.581	0.159	0	12	RRM2
TXNIP.2	0	-2.69627	0.128	0.549	0	12	TXNIP
HMGB2	0	3.24857	0.834	0.414	0	12	HMGB2
DBI	0	1.45502	0.767	0.351	0	12	DBI
BTG1.1	0	-2.01366	0.329	0.726	0	12	BTG1
COX5A	0	1.28571	0.737	0.351	0	12	COX5A
SNRPD1	0	1.5111	0.636	0.267	0	12	SNRPD1
PSMD8	0	1.38008	0.66	0.292	0	12	PSMD8
PSMB2	0	1.41384	0.623	0.255	0	12	PSMB2
WDR1	0	1.31221	0.637	0.269	0	12	WDR1
COX5B.1	0	1.30452	0.854	0.496	0	12	COX5B
SEC61B	0	1.15811	0.701	0.346	0	12	SEC61B
PSMB1	0	1.21167	0.72	0.366	0	12	PSMB1
ATP5F1A	0	1.14704	0.727	0.381	0	12	ATP5F1A
ARPC3.2	0	1.25524	0.928	0.586	0	12	ARPC3
TPI1	0	1.22755	0.641	0.305	0	12	TPI1
ERH	0	1.22508	0.694	0.36	0	12	ERH
COTL1.2	0	1.34263	0.726	0.405	0	12	COTL1
ATP5PF	0	0.991686	0.754	0.434	0	12	ATP5PF
UCP2	0	1.20407	0.654	0.336	0	12	UCP2
RANBP1	0	1.70734	0.515	0.199	0	12	RANBP1
RPS15A.4	0	-1.31518	0.538	0.841	0	12	RPS15A
COX8A	0	1.23117	0.837	0.538	0	12	COX8A
RPS27A.3	0	-1.29396	0.537	0.836	0	12	RPS27A
TPM3	0	1.34386	0.748	0.457	0	12	TPM3
TAF10	0	1.64819	0.669	0.383	0	12	TAF10
LCP1.3	0	0.982764	0.876	0.615	0	12	LCP1
ARPC2.6	0	1.21414	0.959	0.709	0	12	ARPC2
CORO1A.1	0	1.33387	0.956	0.721	0	12	CORO1A
GAPDH.2	0	1.31839	0.956	0.722	0	12	GAPDH
DDX5.1	0	-1.18688	0.62	0.829	0	12	DDX5
ACTG1.7	0	1.93229	0.98	0.784	0	12	ACTG1
CFL1	0	1.1139	0.991	0.868	0	12	CFL1
ACTB.5	0	1.13699	0.993	0.936	0	12	ACTB
RPL5.7	0	-0.947113	0.911	0.943	0	12	RPL5
B2M	0	-0.680912	0.99	0.999	0	12	B2M
RPS3A.6	0	-0.72493	0.994	0.996	0	12	RPS3A
ARHGDIB.3	1.26389e-300	0.797665	0.93	0.788	1.12764e-296	12	ARHGDIB
DYNLL1	9.45421e-294	1.26473	0.529	0.234	8.43504e-290	12	DYNLL1
LTB.5	4.74696e-292	-1.24894	0.418	0.746	4.23523e-288	12	LTB
ARHGDIA	1.55306e-287	1.22536	0.529	0.236	1.38564e-283	12	ARHGDIA
ATP5F1C	8.20314e-282	1.12457	0.605	0.299	7.31884e-278	12	ATP5F1C
ARPC5	2.01153e-271	1.08421	0.701	0.396	1.79469e-267	12	ARPC5
PSMA7	1.51794e-270	0.934261	0.753	0.446	1.35431e-266	12	PSMA7
RPL9.3	6.11016e-270	-0.629323	0.989	0.994	5.45149e-266	12	RPL9
RPS8.4	1.15503e-265	-0.968681	0.536	0.835	1.03052e-261	12	RPS8
RPL13A.1	1.29807e-247	-0.898517	0.564	0.852	1.15813e-243	12	RPL13A
LSP1.1	1.17984e-243	0.807366	0.846	0.587	1.05265e-239	12	LSP1
TXNDC17	9.02095e-240	1.05406	0.547	0.264	8.04849e-236	12	TXNDC17
S100A11.6	2.7797e-236	0.988545	0.752	0.495	2.48005e-232	12	S100A11
KXD1	1.95093e-230	1.07166	0.528	0.261	1.74062e-226	12	KXD1
NUCKS1	1.68123e-222	1.01722	0.698	0.445	1.49999e-218	12	NUCKS1
NDUFB4	2.23208e-220	0.933724	0.594	0.31	1.99147e-216	12	NDUFB4
ATP5PB	3.33578e-215	0.860095	0.661	0.374	2.97618e-211	12	ATP5PB
HSPA8.1	3.38779e-211	0.780556	0.859	0.689	3.02259e-207	12	HSPA8
RPL10A.3	1.7227e-208	-0.854921	0.727	0.87	1.53699e-204	12	RPL10A
VIM.6	2.02934e-208	1.21486	0.858	0.669	1.81058e-204	12	VIM
COX20	2.65402e-199	1.07067	0.586	0.344	2.36792e-195	12	COX20
NDUFB7	2.96904e-198	0.901319	0.577	0.309	2.64897e-194	12	NDUFB7
CLTA	7.36434e-195	0.931332	0.577	0.311	6.57047e-191	12	CLTA
HSP90AA1	3.17852e-193	0.998325	0.791	0.606	2.83587e-189	12	HSP90AA1
NAP1L1.1	2.78536e-188	0.732413	0.749	0.496	2.48509e-184	12	NAP1L1
ATP5IF1	3.79841e-187	0.79127	0.67	0.401	3.38894e-183	12	ATP5IF1
ARPC4	1.68091e-185	1.01573	0.503	0.263	1.49971e-181	12	ARPC4
EIF4A1	5.36383e-182	0.907175	0.617	0.37	4.78561e-178	12	EIF4A1
RPL35.4	1.00692e-177	-0.560606	0.993	0.99	8.98376e-174	12	RPL35
SERBP1	1.22304e-175	0.67594	0.781	0.547	1.0912e-171	12	SERBP1
COX4I1	5.39296e-175	0.507388	0.929	0.752	4.8116e-171	12	COX4I1
PNISR	2.9907e-174	-1.25064	0.293	0.547	2.6683e-170	12	PNISR
LGALS1.4	1.23215e-172	1.20513	0.577	0.35	1.09932e-168	12	LGALS1
EIF3I	1.73388e-171	0.78012	0.643	0.385	1.54697e-167	12	EIF3I
SH3BGRL3.10	5.92626e-169	0.696762	0.83	0.613	5.28741e-165	12	SH3BGRL3
COX17	1.41801e-167	0.734639	0.669	0.414	1.26515e-163	12	COX17
PSMB4	2.21856e-164	0.871398	0.503	0.265	1.9794e-160	12	PSMB4
RPS5.5	5.4227e-146	-0.51867	0.987	0.981	4.83813e-142	12	RPS5
NME2.1	1.43505e-141	0.620675	0.771	0.591	1.28035e-137	12	NME2
PFN1.3	4.09175e-138	0.850408	0.957	0.883	3.65066e-134	12	PFN1
PARK7	7.13637e-137	0.766154	0.563	0.341	6.36707e-133	12	PARK7
CAPZB	3.01783e-135	0.629631	0.674	0.433	2.69251e-131	12	CAPZB
FTH1.3	3.61444e-134	-0.939329	0.319	0.567	3.2248e-130	12	FTH1
GMFG	2.3644e-133	0.933339	0.693	0.502	2.10952e-129	12	GMFG
ITM2B	4.69993e-126	-0.869555	0.47	0.641	4.19328e-122	12	ITM2B
NOP10	2.7823e-120	0.631882	0.586	0.361	2.48237e-116	12	NOP10
SLC25A5	6.0754e-119	0.745855	0.653	0.402	5.42048e-115	12	SLC25A5
GNAI2	3.19351e-115	0.711802	0.571	0.36	2.84925e-111	12	GNAI2
SRRM2	2.06769e-111	-0.953832	0.329	0.524	1.84479e-107	12	SRRM2
PSMB9	6.46452e-108	0.730004	0.557	0.359	5.76764e-104	12	PSMB9
ACTR2	6.49804e-103	0.655408	0.538	0.338	5.79755e-99	12	ACTR2
SAP18	8.59855e-102	0.551973	0.635	0.422	7.67162e-98	12	SAP18
BZW1	7.01761e-100	0.605612	0.534	0.332	6.26111e-96	12	BZW1
CD3E.3	4.84842e-95	-0.819488	0.779	0.824	4.32576e-91	12	CD3E
ARF6	6.05775e-95	0.574764	0.536	0.337	5.40472e-91	12	ARF6
UQCRQ	1.23815e-91	0.52156	0.585	0.381	1.10468e-87	12	UQCRQ
HNRNPM	3.93927e-91	0.545493	0.597	0.401	3.51462e-87	12	HNRNPM
NDUFS5	1.49625e-88	0.509143	0.66	0.468	1.33495e-84	12	NDUFS5
CNBP	1.13008e-86	-0.702433	0.504	0.635	1.00826e-82	12	CNBP
NPM1.2	1.29669e-86	0.517053	0.812	0.693	1.15691e-82	12	NPM1
NOP53.1	5.19138e-86	-0.774089	0.465	0.605	4.63175e-82	12	NOP53
LAPTM5.1	7.52325e-85	-0.509084	0.8	0.86	6.71225e-81	12	LAPTM5
EIF1.2	1.57246e-84	-0.596099	0.916	0.9	1.40295e-80	12	EIF1
ITGB2.2	1.26972e-82	0.557304	0.506	0.326	1.13284e-78	12	ITGB2
CD3D.1	9.06628e-82	-0.642423	0.504	0.666	8.08894e-78	12	CD3D
UQCR10	1.31239e-78	0.571402	0.512	0.336	1.17091e-74	12	UQCR10
EEF1B2	7.99197e-64	-0.727596	0.926	0.897	7.13043e-60	12	EEF1B2
CNN2.1	2.52991e-61	0.615442	0.52	0.378	2.25718e-57	12	CNN2
HNRNPU	6.43147e-60	0.533826	0.51	0.356	5.73816e-56	12	HNRNPU
EEF1D.3	3.38649e-53	-0.551987	0.757	0.743	3.02142e-49	12	EEF1D
RPL3.3	3.87485e-52	-0.627868	0.988	0.967	3.45714e-48	12	RPL3
SKAP1	4.94773e-44	-0.535517	0.434	0.548	4.41436e-40	12	SKAP1
RPL34.3	9.78552e-15	-0.624548	0.794	0.712	8.73064e-11	12	RPL34
