## Supplementary File 12 for "Single cell RNA-sequencing of feline peripheral immune cells with V(D)J repertoire and cross species analysis of T lymphocytes"

### Sheet: Primer pools
Mix 1						Primers received as 100uM in IDTE pH=8.0
Name	Forward		Reverse
feTRA/TRB Mix 1	Forward_Mix1	1 μM	TRAC_outer_240R	1 μM		Pre-dilute to 1 uM:
			TRBC1_outer_195R	1 μM		Forward_Mix1	4 ul primer in 396 ul H2O	400 ul
						Forward_Mix2	4 ul primer in 396 ul H2O	400 ul
feTRG/TRD Mix 1	Forward_Mix1	1 μM	TRDC_outer_157R	0.5 μM		TRAC_outer_240R	2 ul primer in 198 ul H2O	200 ul
			TRGC1_outer_122R	0.5 μM		TRBC1_outer_195R	2 ul primer in 198 ul H2O	200 ul
			TRGC2_outer_240R	0.5 μM		TRAC_inner_51R	2 ul primer in 198 ul H2O	200 ul
			TRGC3_outer_201R	0.5 μM		TRBC1_inner_43R	2 ul primer in 198 ul H2O	200 ul
			TRGC4_outer_240R	0.5 μM		TRA/TRB mixes: Combine 180 ul of each primer
			TRGC6_outer_229R	0.5 μM
						Pre-dilute to 0.5 uM:
Mix 2						TRDC_outer_157R	1 ul primer in 199 ul H2O	200 ul
Name	Forward		Reverse			TRGC1_outer_122R	1 ul primer in 199 ul H2O	200 ul
feTRA/TRB Mix 2	Forward_Mix2	1 μM	TRAC_inner_51R	1 μM		TRGC2_outer_240R	1 ul primer in 199 ul H2O	200 ul
			TRBC1_inner_43R	1 μM		TRGC3_outer_201R	1 ul primer in 199 ul H2O	200 ul
						TRGC4_outer_240R	1 ul primer in 199 ul H2O	200 ul
feTRG/TRD Mix 2	Forward_Mix2	1 μM	TRDC_inner_60R	0.5 μM		TRGC6_outer_229R	1 ul primer in 199 ul H2O	200 ul
			TRGC1_inner_37R	0.5 μM		TRDC_inner_60R	1 ul primer in 199 ul H2O	200 ul
			TRGC2_inner_45R	0.5 μM		TRGC1_inner_37R	1 ul primer in 199 ul H2O	200 ul
			TRGC3_inner_45R	0.5 μM		TRGC2_inner_45R	1 ul primer in 199 ul H2O	200 ul
			TRGC4_inner_34R	0.5 μM		TRGC3_inner_45R	1 ul primer in 199 ul H2O	200 ul
			TRGC6_inner_44R	0.5 μM		TRGC4_inner_34R	1 ul primer in 199 ul H2O	200 ul
						TRGC6_inner_44R	1 ul primer in 199 ul H2O	200 ul
						TRG/TRD mixes: Combine 90 ul of each primer

### Sheet: Primer seqs
Name	Sequence	Scale	Purification	rev_comp sequence
TRAC_inner_51R	TGGATTCAGGGCTTTTCAGCT			AGCTGAAAAGCCCTGAATCCA
TRAC_outer_240R	GTTGAAGGTACTGTTGCATCCC			GGGATGCAACAGTACCTTCAAC
TRBC1_inner_43R	TCGAACACTGTGACCTTGGG			CCCAAGGTCACAGTGTTCGA
TRBC1_outer_195R	GTTCCTTGTAGGGCTCAGGG			CCCTGAGCCCTACAAGGAAC
TRDC_inner_60R	AAGCAACCGTCGTCCCATT			AATGGGACGACGGTTGCTT
TRDC_outer_157R	CTGGGGGAGACGACAATAGC			GCTATTGTCGTCTCCCCCAG
TRGC1_inner_37R	GTGGGCTTGGGGAAAATGTC			GACATTTTCCCCAAGCCCAC
TRGC1_outer_122R	AACGTCAGGGTAAAAGTCCTCA			TGAGGACTTTTACCCTGACGTT
TRGC2_inner_45R	GAAAAATTGTGGGCCTGGGG			CCCCAGGCCCACAATTTTTC
TRGC2_outer_240R	ACTCTTCACTCACGGTCAGC			GCTGACCGTGAGTGAAGAGT
TRGC3_inner_45R	GAAAAATCGTGGGCTTGGGG			CCCCAAGCCCACGATTTTTC
TRGC3_outer_201R	TGTCCTCAGTCTTCATGGTGTC			GACACCATGAAGACTGAGGACA
TRGC4_inner_34R	GGCTTTGGGGAAATGTTCTCAA			TTGAGAACATTTCCCCAAAGCC
TRGC4_outer_240R	ACTCTTCACTCACGGTCAGC			GCTGACCGTGAGTGAAGAGT
TRGC6_inner_44R	AAAGAGTGTGGGCTTGGGG			CCCCAAGCCCACACTCTTT
TRGC6_outer_229R	CGCGTCAACCAGGTGTATTTC			GAAATACACCTGGTTGACGCG

### Sheet: PCR conditions
PROJECT SUMMARY
Project ID:	10X_SC0227
PI:	Stefan Keller
Submitter:	Stefan Keller
Submission date:	2022-11-22
Run Type:	NovaSeq shared lane
Summary:
*	Four single cell sample library prep and sequencing
*	Organism = Felis catus
*	Target recovery	10000	(cells)
*	Cells preped 10X Chromium instrument 5' GEX V2 (NEXT GEM).
	Sample name	Cell count 1 (cells / ul)	Cell count 2 (cells / ul)	Viability	Vol cells loaded (ul)	Vol H20 loaded (ul)	Cyc PCR for cDNA Amp	Conc of cDNA (ng/ul)	cDNA input for GEX library prep (ng)	vol. for lib prep	vol of H2O to 20 ul	Cycles Index PCR	Library Vol (ul)	Library Conc (ng/ul)	average size (bp)	Conc. (nM)
	13_101	682	795	0.921	23.6	15.1	13	3.61	50	13.8504	6.14958	14	35	70	465	228.087
	18_003	261	455 (after concentrating)	0.962	37	1.7	13	2.16	43.2	20	0	14	35	56	447	189.818
	21_005	303	475 (after concentrating)	0.967	35	3.7	13	3.03	50	16.5017	3.49835	14	35	64	458	211.724
	22_007	381	608 (after concentrating)	0.929	27.5	11.2	13	4.26	50	11.7371	8.26291	14	35	61	444	208.163
*	VDJ amplification
	Primer set	Sample name	VDJ amplification cycle numbers	conc (ng/ul) after VDJ amplification	input for lib prep (ng)	vol for 50ng	vol of H2O to 35ul	Cycles Index PCR	Library Vol (ul)	Library Conc (ng/ul)	average size (bp)	Conc. (nM)
	A/B	13_101	12 +10	3.38	50	14.7929	20.2071	8	135	15	673	33.7701
		18_003	12 +10	2.92	50	17.1233	17.8767	8	135	14	662	32.0425
		21_005	12 +10	4.54	50	11.0132	23.9868	8	135	15	660	34.4353
		22_007	12 +10	3.81	50	13.1234	21.8766	8	135	15	661	34.3832
	G/D	13_101	25 +25	1.65	50	30.303	4.69697	8	135	22	785	42.4628
		18_003	25 +25	2.09	50	23.9234	11.0766	8	135	29	776	56.6229
		21_005	25 +25	4.05	50	12.3457	22.6543	8	135	23	779	44.7349
		22_007	25 +25	3.34	50	14.9701	20.0299	8	135	25	776	48.8129
*	Libraries
	Library name	index_name	index(i7)	index2_workflow_a(i5)	index2_workflow_b(i5)	Library Conc. (nM)	Target Cell Recovery	Reads/cell	Reads needed (Million)	fmol for pooling	pooling vol (ul)
	13_101_GEX	SI-TT-H2	TAGCATAGTG	CGGCTCTGTC	GACAGAGCCG	228.087	10000	40000	400	800	3.50743
	18_003_GEX	SI-TT-H3	CCCGTTCTCG	GACGGATTGG	CCAATCCGTC	189.818	10000	40000	400	800	4.21457
	21_005_GEX	SI-TT-H4	AGTTTCCTGG	TGCCACACAG	CTGTGTGGCA	211.724	10000	40000	400	800	3.7785
	22_007_GEX	SI-TT-H5	AGCAAGAAGC	TTGTGTTTCT	AGAAACACAA	208.163	10000	40000	400	800	3.84315
	13_101_VDJ_AB	SI-TT-G6	GCGGGTAAGT	TAGCACTAAG	CTTAGTGCTA	33.7701	10000	5000	50	100	2.9612
	18_003_VDJ_AB	SI-TT-G7	GTTTCACGAT	TTCGGCCAAA	TTTGGCCGAA	32.0425	10000	5000	50	100	3.12086
	21_005_VDJ_AB	SI-TT-G8	TAAGCAACTG	CTATACTCAA	TTGAGTATAG	34.4353	10000	5000	50	100	2.904
	22_007_VDJ_AB	SI-TT-G9	CCGGAGGAAG	TGCGGATGTT	AACATCCGCA	34.3832	10000	5000	50	100	2.9084
	13_101_VDJ_GD	SI-TT-G10	ACTTTACGTG	TGAACGCCCT	AGGGCGTTCA	42.4628	10000	5000	50	100	2.355
	18_003_VDJ_GD	SI-TT-G11	GATAACCTGC	CATTAGAAAC	GTTTCTAATG	56.6229	10000	5000	50	100	1.76607
	21_005_VDJ_GD	SI-TT-G12	CTTGCATAAA	ATCAGGGCTT	AAGCCCTGAT	44.7349	10000	5000	50	100	2.23539
	22_007_VDJ_GD	SI-TT-H1	ACAATGTGAA	CGTACCGTTA	TAACGGTACG	48.8129	10000	5000	50	100	2.04864
								Total reads needed(M)	2000		35.6432
								Data needed (Gb)	606.061
