## Supplementary File 13 for "Single cell RNA-sequencing of feline peripheral immune cells with V(D)J repertoire and cross species analysis of T lymphocytes"

### Sheet: Renamed Genes
ENSEMBL ID	New Symbol
ENSFCAG00000044738	FLAI-K
ENSFCAG00000030612	IFITM1
ENSFCAG00000011849	GBP1-like
ENSFCAG00000011342	RPL17
ENSFCAG00000051973	ARF6
ENSFCAG00000030162	POLR1D
ENSFCAG00000013209	PGK1
ENSFCAG00000001625	SLC2A3
ENSFCAG00000044052	PTPN18
ENSFCAG00000000200	HMGB1
ENSFCAG00000051578	IL32
ENSFCAG00000050998	TRG
ENSFCAG00000046512	HMGN1
